# Genome sequence of the medicinal plant *Urtica dioica* reveals the genetic basis of the flavonoid metabolism

**DOI:** 10.64898/2026.05.15.725508

**Authors:** Katharina Wolff, Julie Anne V.S. de Oliveira, Lena Fürstenberg, Marie Hagedorn, Bennet Garz, Milan Borchert, Boas Pucker

## Abstract

**Background:** *Urtica dioica*, also known as stinging nettle, is a widespread plant that can indicate high nitrogen availability in the soil. It is probably best known for the pain caused by touching it. *U. dioica* is also recognized as a medicinal plant with reports claiming applicability against numerous diseases.

**Results:** A highly continuous genome sequence was constructed based on nanopore long read sequencing data. The total assembly size is 1.1 Gbp with an N50 of 40.7 Mbp. RNA-seq data and hints from other species were integrated to produce a high quality annotation of the protein encoding genes. This genomic resource enabled the identification of genes involved in the flavonoid biosynthesis. A particular focus was on anthocyanin biosynthesis genes as these are crucial for high light and nitrogen deprivation stress response, which is revealed by redding of the leaves.

**Conclusion:** This genomic resource provides the basis for future studies unraveling the biosynthesis pathways underlying various medically important compounds produced by stinging nettles.
