## Additional file A for "Genome sequence of the medicinal plant *Urtica dioica* reveals the genetic basis of the flavonoid metabolism"

RunID	FlowCell	Output[Gbp]	N50	NumberOfReads
ERR11591701	R029	R9.4.1	6.26	41815	278990
ERR11591702	R030	R9.4.1	4.07	45548	164812
ERR11591703	R031	R9.4.1	2.84	47005	124413
ERR11591704	R032	R9.4.1	5.32	52197	160154
ERR11591705	R033	R9.4.1	6.58	51336	212224
ERR11591706	R034	R9.4.1	3.23	37225	160016
ERR11591707	R035	R9.4.1	4.06	51733	130600
ERR11591708	R036	R9.4.1	7.63	40748	339073
ERR11591709	R037	R9.4.1	4.08	38840	196064
ERR11591710	R038	R9.4.1	2.52	40213	114809
ERR11591711	R039	R9.4.1	1.53	41787	76917
ERR11591712	R040	R9.4.1	5.35	40026	234165
ERR15877540	R334	R10.4.1	11.00	25952	929551
ERR15877541	R335	R10.4.1	4.33	28462	391809
ERR15877542	R337	R10.4.1	1.35	47418	70763
ERR15877543	R337	R10.4.1	0.32	47051	24896
ERR15877544	RP013	R10.4.1	37.72	49.0	2085790
ERR15877545	RP016	R10.4.1	18.42	33.7	4007426
ERR15877546	RP018	R10.4.1	0.0028	4.1	3353
