## Additional file F for "Genome sequence of the medicinal plant *Urtica dioica* reveals the genetic basis of the flavonoid metabolism"

0 Days
	A	B	C	D	E	F	G	H	I	J	Mean	Standard error
Control	644	411	0.2695	269	0.2885	0.5175	0.4725	1.0145	901	844	0.56315	0.087236016071
HL	0.2025	0.5915	642	0.5485	0.9115	0.5905	0.8675	1416	0.3985	1612	0.77805	0.13923432387
ND	0.2618	0.7205	1.1875	521	0.6825	1.3015	696	0.9465	0.6235	1124	0.80648	0.10313269963
HL+ND	0.5025	0.4125	368	0.2565	534	453	0.8945	0.5555	812	0.5685	0.5357	0.06107787379
14 Days
	A	B	C	D	E	F	G	H	I	J	Mean	Standard error
Control	321	0.4395	596	0.4505	0.6605	0.2665	248	0.3365	0.3805	462	0.4161	0.042585652253
HL	11629	10315	15179	8.7905	6.0005	5.5245	4586	3897	10.5695	8.0565	8.45475	1.1246997112
ND	586	704	632	1.8515	0.6015	1326	0.7405	0.9	1.0525	779	0.9173	0.12671538975
HL+ND	8.4755	13704	19.5945	13176	10.0605	20.5665	4.4825	10265	7541	7.65	11.55155	1.6594806524
